# Simultaneous analysis of pMHC binding and reactivity unveils virus-specific CD8 T cell immunity to a concise epitope set

**DOI:** 10.1101/2023.11.06.565606

**Authors:** Nikolaj Pagh Kristensen, Edoardo Dionisio, Amalie Kai Bentzen, Tripti Tamhane, Janine Sophie Kemming, Grigorii Nos, Lasse Frank Voss, Ulla Kring Hansen, Georg Michael Lauer, Sine Reker Hadrup

**Affiliations:** Section for Experimental and Translational Immunology, Department of Health Technology, Technical University of Denmark (DTU), Kongens Lyngby, Denmark; Liver Center and Gastrointestinal Division, Department of Medicine, Massachusetts General Hospital and Harvard Medical School, Boston, MA 02114, USA

**Keywords:** Adaptive immunity, virology, CD8 T cells, high-throughput mapping, epitopes

## Abstract

Knowledge of widely recognized T-cell epitopes against common virus infections are vital for immune monitoring and characterization of relevant antigen-specific CD8 T cells and their antigen receptors. We therefore aimed to establish a concise and validated epitope panel for monitoring human virus-specific immunity complete with data on both prevalence of recognition and reactivity in humans. To achieve this, we first establish TCR downregulation, and loss of peptide major histocompatibility (pMHC) multimer-binding, as an early and sensitive marker of T cell reactivity after peptide stimulation. We next applied TCR downregulation in a high-throughput assay by monitoring binding, and loss of binding (i.e. reactivity), to libraries of DNA-barcode labelled pMHC multimers in paired unstimulated/stimulated samples. This novel method allowed us to access T-cell responses in 48 donors towards 929 epitopes recorded in the Immune Epitope Database (IEDB) encompassing 29 virus common infections and 25 different HLA alleles. This yielded a concise panel of 137 virus epitopes, many of which were underrepresented in the public domain, recognized by T cells in peripheral blood. 84% of these epitopes exhibited prevalent reactivity to peptide stimulation, which was associated with effector and long-term memory phenotypes. Conversely, non-reactive responses correlated with naïve and immunosenescence phenotypes. This study represents the largest effort to unbiasedly assess T-cell recognition and reactivity to common virus infections in healthy individuals providing a minimal epitope panel for monitoring adaptive immune responses in humans.

**Significance Statement:** CD8 T-cell epitopes are widely available in public databases yet many are not recognized in the general population. Here we undertook an exhaustive screening process using “state-of-the-art” methods to assess both T-cell recognition and reactivity against common virus infections, which holds significant implications for shaping T-cell immunity and disease protection. We identify 137 commonly recognized epitopes from common virus infections to which T cell responses are expected to occur in human donors. Importantly, several of the verified epitopes were underreported in public databases compared to their observed prevalence of recognition and high cellular frequency making this an important reference dataset and resource for immunologists studying antigen-specific T cells across different immunopathologies and contexts including autoimmunity, infectious disease and cancer immunotherapy.
