## Supplemental table 1 for "Simultaneous analysis of pMHC binding and reactivity unveils virus-specific CD8 T cell immunity to a concise epitope set"

### Sheet: Sheet1
Supplemental table 1. List of viruses and their abbreviations
Abbreviation	IEDB name	Expasy name
B19	Primate erythroparvovirus 1	Erythroparvovirus
BKPyV	Human polyomavirus 1	Polyomavirus
CMV	Human betaherpesvirus 5	Cytomegalovirus
EBV	Human gammaherpesvirus 4	Lymphocryptovirus
EV	Enterovirus B	Enterovirus
FLU-A	Influenza A virus	Influenzavirus A
FLU-B	Influenza B virus	Influenzavirus B
HAdV-A	Human mastadenovirus A	Mastadenovirus
HAdV-B	Human mastadenovirus B	Mastadenovirus
HAdV-C	Human mastadenovirus C	Mastadenovirus
HHV-1	Human alphaherpesvirus 1	Simplexvirus
HHV-2	Human alphaherpesvirus 2	Simplexvirus
HHV-6A	Human betaherpesvirus 6A	Roseolovirus
HHV-6B	Human betaherpesvirus 6B	Roseolovirus
HIV-1	Human immunodeficiency virus 1	Lentivirus
HMPV	Human metapneumovirus	Metapneumovirus
HPV	Alphapapillomavirus 9	Alphapapillomavirus
HPV	Alphapapillomavirus 7	Alphapapillomavirus
HPV	Alphapapillomavirus 10	Alphapapillomavirus
HPV	Mupapillomavirus 1	Mupapillomavirus
HPV	Alphapapillomavirus 11	Alphapapillomavirus
HPV	Alphapapillomavirus 4	Alphapapillomavirus
HPV	Alphapapillomavirus 5	Alphapapillomavirus
HRSV	Human orthopneumovirus	orthopneumovirus
HTLV-1	Primate T-lymphotropic virus 1	Deltaretrovirus
JCPyV	Human polyomavirus 2	Polyomavirus
KSHV	Human gammaherpesvirus 8	Rhadinovirus
MCPyV	Human polyomavirus 5	Polyomavirus
MeV	Measles morbillivirus	Morbillivirus
mRUV	Mumps rubulavirus	Rubulavirus
NWV	Norwalk virus	Norovirus
NWV	Norovirus	Norovirus
RTV	Rotavirus A	Rotavirus
SARS-COV	Severe acute respiratory syndrome-related coronavirus 1 / 2	Betacoronavirus
VACV	Vaccinia virus	Orthopoxvirus
VZV	Human alphaherpesvirus 3	Varicellovirus
