## Supplemental table 2 for "Simultaneous analysis of pMHC binding and reactivity unveils virus-specific CD8 T cell immunity to a concise epitope set"

### Sheet: Sheet1
Epitope	Number of positive responses	Number of donors screened	Prevalence	Mean estimated frequency	Mean delta log2FC	netMHCpan score (EL_rank)	netMHCpan predicted binding category	Functional evaluation
RAKFKQLL_B0801_EBV	7	7	1	0.713882	-1.30342	0.2425	Strong	Named outliers with variable Reactive/Mixed/Non-reactive IDs
TRATKMQVI_C0602_CMV	7	8	0.875	2.00831	-0.331051	0.0377	Strong	Mostly Mixed (More or equal to 50% of responses)
EPLPQGQLTAY_B3501_EBV	7	9	0.777778	0.284669	-6.09852	0.1101	Strong	Mostly Reactive (more or equal to 50% of responses)
HPVAEADYFEY_B3501_EBV	7	9	0.777778	0.0977766	-5.02897	0.0857	Strong	Mostly Reactive (more or equal to 50% of responses)
HPVGEADYFEY_B3501_EBV	7	9	0.777778	0.174527	-5.15708	0.0553	Strong	Mostly Reactive (more or equal to 50% of responses)
LLWAARPRL_A0201_EBV	13	17	0.764706	0.139256	0.119059	0.3621	Strong	Mostly Mixed (More or equal to 50% of responses)
GILGFVFTL_A0201_FLU-A	13	17	0.764706	0.140917	-0.95115	0.1138	Strong	Mostly Reactive (more or equal to 50% of responses)
RRRWRRLTV_B2705_EBV	3	4	0.75	0.453717	0.127936	1.1194	Weak	Named outliers with variable Reactive/Mixed/Non-reactive IDs
KRPPIFIRRL_B2705_EBV	3	4	0.75	0.260551	-2.44507	0.479	Strong	Mostly Reactive (more or equal to 50% of responses)
CEDVPSGKL_B4001_CMV	3	4	0.75	0.0304649	-2.4329	0.3212	Strong	Mostly Reactive (more or equal to 50% of responses)
KRPPIFIRR_B2705_EBV	3	4	0.75	0.422399	-2.16765	0.1505	Strong	Mostly Reactive (more or equal to 50% of responses)
SRYWAIRTR_B2705_FLU-A	3	4	0.75	0.403004	0.609967	0.0646	Strong	Mostly Mixed (More or equal to 50% of responses)
HERNGFTVL_B4001_CMV	3	4	0.75	0.0495902	-2.27641	0.0631	Strong	Mostly Reactive (more or equal to 50% of responses)
IEDPPFNSL_B4001_EBV	3	4	0.75	0.367362	-3.4053	0.0175	Strong	Mostly Reactive (more or equal to 50% of responses)
QIKVRVDMV_B0801_CMV	5	7	0.714286	0.396572	-1.94616	0.4095	Strong	Mostly Reactive (more or equal to 50% of responses)
ELRRKMMYM_B0801_CMV	5	7	0.714286	0.610828	-3.23509	0.0351	Strong	Mostly Reactive (more or equal to 50% of responses)
FLRGRAYGL_B0801_EBV	5	7	0.714286	0.139465	-2.89988	0.0193	Strong	Mostly Reactive (more or equal to 50% of responses)
ELKRKMMYM_B0801_CMV	5	7	0.714286	0.589829	-3.44105	0.0174	Strong	Mostly Reactive (more or equal to 50% of responses)
NLVPMVATV_A0201_CMV	12	17	0.705882	1.83078	-3.62701	0.0852	Strong	Mostly Reactive (more or equal to 50% of responses)
RPPIFIRRL_B0702_EBV	7	10	0.7	0.661767	-4.5102	0.2093	Strong	Mostly Reactive (more or equal to 50% of responses)
FRCPRRFCF_C0702_CMV	7	10	0.7	7.16135	-4.35371	0.1356	Strong	Mostly Reactive (more or equal to 50% of responses)
TPRVTGGGAM_B0702_CMV	7	10	0.7	2.97836	-5.65528	0.0356	Strong	Mostly Reactive (more or equal to 50% of responses)
RPHERNGFTVL_B0702_CMV	7	10	0.7	1.11579	-4.58805	0.0118	Strong	Mostly Reactive (more or equal to 50% of responses)
VTEHDTLLY_A0101_CMV	6	9	0.666667	1.43648	-4.88142	0.0016	Strong	Mostly Reactive (more or equal to 50% of responses)
GLCTLVAML_A0201_EBV	11	17	0.647059	0.499248	-0.403747	0.8275	Weak	Mostly Reactive (more or equal to 50% of responses)
TPSVSSSISSL_B0702_EBV	6	10	0.6	0.0884853	-2.69631	0.189	Strong	Mostly Reactive (more or equal to 50% of responses)
GQGGSPTAM_B1501_EBV	3	5	0.6	0.113576	-4.40389	0.286	Strong	Mostly Reactive (more or equal to 50% of responses)
RLPRYLACL_A0201_HHV-1	10	17	0.588235	0.0643333	0.359409	1.231	Weak	Mostly Mixed (More or equal to 50% of responses)
ELKRKMIYM_B0801_CMV	4	7	0.571429	2.46421	-4.17456	0.0181	Strong	Mostly Reactive (more or equal to 50% of responses)
QAKWRLQTL_B0801_EBV	4	7	0.571429	0.115076	-1.16885	0.0084	Strong	Mostly Reactive (more or equal to 50% of responses)
HPTFTSQY_B3501_CMV	5	9	0.555556	0.0751213	-3.27649	0.1864	Strong	Mostly Reactive (more or equal to 50% of responses)
HPVGQADYFEY_B3501_EBV	5	9	0.555556	0.0397696	-3.04598	0.0624	Strong	Mostly Reactive (more or equal to 50% of responses)
IPSINVHHY_B3501_CMV	5	9	0.555556	0.785174	-5.56834	0.0157	Strong	Mostly Reactive (more or equal to 50% of responses)
FTDALGIDEY_A0101_HHV-1	5	9	0.555556	0.0610454	-1.91043	0.0042	Strong	Mostly Reactive (more or equal to 50% of responses)
RYSIFFDYM_A2402_EBV	5	10	0.5	0.324161	-3.36863	0.2806	Strong	Mostly Reactive (more or equal to 50% of responses)
RPSTRNFFEL_B0702_VACV	5	10	0.5	0.13097	0.688829	0.1356	Strong	Named outliers with variable Reactive/Mixed/Non-reactive IDs
SELEIKRY_B1801_EBV	4	8	0.5	0.297361	-2.3779	0.0452	Strong	Mostly Reactive (more or equal to 50% of responses)
AVFDRKSDAK_A1101_EBV	3	6	0.5	1.0514	-3.65916	0.1411	Strong	Mostly Reactive (more or equal to 50% of responses)
IVTDFSVIK_A1101_EBV	3	6	0.5	1.25358	-4.06902	0.1189	Strong	Mostly Reactive (more or equal to 50% of responses)
RRSGAAGAAVK_B2705_FLU-A	2	4	0.5	0.221668	-0.797159	0.7757	Weak	Mostly Reactive (more or equal to 50% of responses)
RRRKGWIPL_B2705_EBV	2	4	0.5	0.0149974	-1.62725	0.3175	Strong	Mostly Reactive (more or equal to 50% of responses)
FRKAQIQGL_B2705_EBV	2	4	0.5	0.187995	-1.97842	0.1735	Strong	Mostly Reactive (more or equal to 50% of responses)
RLRAEAQVK_A0301_EBV	7	15	0.466667	0.0419572	-2.74284	0.1359	Strong	Mostly Reactive (more or equal to 50% of responses)
CTELKLSDY_A0101_FLU-A	4	9	0.444444	0.0605093	-2.36673	0.098	Strong	Mostly Reactive (more or equal to 50% of responses)
YSEHPTFTSQY_A0101_CMV	4	9	0.444444	0.24331	-3.40749	0.0107	Strong	Mostly Reactive (more or equal to 50% of responses)
YNLRRGIAL_B0801_EBV	3	7	0.428571	0.0560037	-1.91759	0.0411	Strong	Mostly Reactive (more or equal to 50% of responses)
RPHERNGFTVL_A0201_CMV	7	17	0.411765	0.0504803	-0.0807114	22.1231	Nonbinder	Mostly Reactive (more or equal to 50% of responses)
ALMLRLLRI_A0201_HHV-1	7	17	0.411765	0.0277312	-0.287914	0.4358	Strong	Mostly Reactive (more or equal to 50% of responses)
LLHTDFEQV_A0201_B19	7	17	0.411765	0.266585	-1.89415	0.1354	Strong	Mostly Reactive (more or equal to 50% of responses)
GVLDAVWRV_A0201_CMV	7	17	0.411765	0.349675	-3.42092	0.0258	Strong	Mostly Reactive (more or equal to 50% of responses)
PAWSRRTLL_B0702_HHV-2	4	10	0.4	0.0508986	-2.34946	4.1339	Nonbinder	Mostly Reactive (more or equal to 50% of responses)
CYCIDCFTQW_A2402_BKPyV	4	10	0.4	0.0451618	1.54915	1.1147	Weak	Mostly Mixed (More or equal to 50% of responses)
TYPVLEEMF_A2402_EBV	4	10	0.4	0.122117	-3.7137	0.0263	Strong	Mostly Reactive (more or equal to 50% of responses)
FVFPTKDVALR_A6801_CMV	2	5	0.4	0.363534	-3.5391	0.167	Strong	Mostly Reactive (more or equal to 50% of responses)
FVYGGSKTSL_C0304_EBV	2	5	0.4	0.668736	1.57504	0.0902	Strong	Named outliers with variable Reactive/Mixed/Non-reactive IDs
TTFLQTMLR_A6801_CMV	2	5	0.4	0.212301	-3.87523	0.0095	Strong	Mostly Reactive (more or equal to 50% of responses)
FLYALALLL_A0201_EBV	6	17	0.352941	0.0276509	-2.24299	0.2115	Strong	Mostly Reactive (more or equal to 50% of responses)
YVLDHLIVV_A0201_EBV	6	17	0.352941	0.37352	-4.13288	0.0122	Strong	Mostly Reactive (more or equal to 50% of responses)
KLGGALQAK_A0301_CMV	5	15	0.333333	0.158879	-0.931245	0.0549	Strong	Mostly Reactive (more or equal to 50% of responses)
SALPTNADLY_A0101_HHV-1	3	9	0.333333	0.0402833	-0.738678	0.4033	Strong	Mostly Reactive (more or equal to 50% of responses)
TSDACMMTMY_A0101_CMV	3	9	0.333333	0.0334523	-0.895812	0.0362	Strong	Mostly Mixed (More or equal to 50% of responses)
ATDSLNNEY_A0101_HHV-1	3	9	0.333333	0.0485782	-2.22631	0.0021	Strong	Mostly Reactive (more or equal to 50% of responses)
KTGGPIYRR_A1101_FLU-A	2	6	0.333333	0.0159095	-1.08521	0.0775	Strong	Mostly Reactive (more or equal to 50% of responses)
PYLFWLAAI_A2402_EBV	3	10	0.3	0.0375191	0.0723563	0.7955	Weak	Named outliers with variable Reactive/Mixed/Non-reactive IDs
YPRNPTEQGNI_B0702_EBV	3	10	0.3	0.060545	-2.11352	0.2615	Strong	Mostly Reactive (more or equal to 50% of responses)
APRIGGRRA_B0702_HHV-1	3	10	0.3	0.0550061	0.446078	0.2041	Strong	Named outliers with variable Reactive/Mixed/Non-reactive IDs
RYGFVANF_A2402_FLU-A	3	10	0.3	0.0739125	-3.6607	0.1945	Strong	Mostly Reactive (more or equal to 50% of responses)
TYGPVFMCL_A2402_EBV	3	10	0.3	0.212348	-3.23442	0.0407	Strong	Mostly Reactive (more or equal to 50% of responses)
VPGWSRRTL_B0702_HHV-1	3	10	0.3	0.0603191	0.769852	0.0148	Strong	Mostly Mixed (More or equal to 50% of responses)
QYDPVAALF_A2402_CMV	3	10	0.3	0.0618122	-3.04421	0.0054	Strong	Mostly Reactive (more or equal to 50% of responses)
KIDYYIPYV_A0201_VACV	5	17	0.294118	0.0739861	0.167591	0.0622	Strong	Mostly Mixed (More or equal to 50% of responses)
DANDIYRIF_B0801_CMV	2	7	0.285714	0.0570205	-1.14373	1.9654	Weak	Mostly Reactive (more or equal to 50% of responses)
DELRRKMMYM_B0801_CMV	2	7	0.285714	0.354788	-3.25315	1.6405	Weak	Mostly Reactive (more or equal to 50% of responses)
ELRSRYWAI_B0801_FLU-A	2	7	0.285714	0.037958	-1.62295	0.0274	Strong	Mostly Reactive (more or equal to 50% of responses)
DFKSKYLTL_B0801_HHV-6B	2	7	0.285714	0.158717	-2.26562	0.0159	Strong	Mostly Reactive (more or equal to 50% of responses)
RVRAYTYSK_A0301_EBV	4	15	0.266667	0.240367	-1.64886	0.0408	Strong	Mostly Reactive (more or equal to 50% of responses)
YERMCNIL_B1801_FLU-A	2	8	0.25	0.165085	-1.88922	1.2533	Weak	Mostly Reactive (more or equal to 50% of responses)
LLDFVRFMGY_A0201_EBV	4	17	0.235294	0.542435	-1.52253	23.3273	Nonbinder	Mostly Reactive (more or equal to 50% of responses)
CLGGLLTMV_A0201_EBV	4	17	0.235294	0.113045	-3.28416	0.631	Weak	Mostly Reactive (more or equal to 50% of responses)
MLWYTVYNI_A0201_HHV-6B	4	17	0.235294	0.153935	-1.58909	0.5919	Weak	Mostly Reactive (more or equal to 50% of responses)
LLNGWRWRL_A0201_KSHV	4	17	0.235294	0.0298446	-2.19643	0.5365	Weak	Mostly Reactive (more or equal to 50% of responses)
QMWQARLTV_A0201_CMV	4	17	0.235294	0.0295078	0.506645	0.3505	Strong	Mostly Reactive (more or equal to 50% of responses)
FQANTPPAV_A0201_HMPV	4	17	0.235294	0.0270415	-1.17551	0.112	Strong	Mostly Reactive (more or equal to 50% of responses)
TLDYKPLSV_A0201_EBV	4	17	0.235294	0.0346442	-1.49732	0.0343	Strong	Mostly Reactive (more or equal to 50% of responses)
LLDQLIEEV_A0201_HAdV-C	4	17	0.235294	0.225714	-3.55177	0.0308	Strong	Mostly Reactive (more or equal to 50% of responses)
SLSAYIIRV_A0201_VACV	4	17	0.235294	0.017028	0.731018	0.016	Strong	Mostly Mixed (More or equal to 50% of responses)
YMESVFQMY_A0101_HHV-1	2	9	0.222222	0.088657	-0.655631	0.0423	Strong	Mostly Reactive (more or equal to 50% of responses)
FPGEQLLFF_B3501_NWV	2	9	0.222222	0.0195704	-1.08132	0.0382	Strong	Mostly Reactive (more or equal to 50% of responses)
LPFERATIM_B3501_FLU-A	2	9	0.222222	0.0156494	-2.85684	0.0227	Strong	Mostly Reactive (more or equal to 50% of responses)
LIDGIFLRY_A0101_HHV-1	2	9	0.222222	0.0769208	0.00670583	0.0185	Strong	Mostly Reactive (more or equal to 50% of responses)
LPFERATVM_B3501_FLU-A	2	9	0.222222	0.00695975	-2.89895	0.0109	Strong	Mostly Reactive (more or equal to 50% of responses)
ASDSLNNEY_A0101_HHV-2	2	9	0.222222	0.0430951	-1.98388	0.004	Strong	Mostly Reactive (more or equal to 50% of responses)
LTDLGQNLLY_A0101_HAdV-C	2	9	0.222222	0.0637506	-1.04254	0.0018	Strong	Mostly Reactive (more or equal to 50% of responses)
KYQEFFWDA_A2402_CMV	2	10	0.2	0.0106143	0.372427	1.7541	Weak	Mostly Mixed (More or equal to 50% of responses)
QYNKPLCDL_A2402_HPV	2	10	0.2	0.00698312	-2.04141	0.7418	Weak	Mostly Reactive (more or equal to 50% of responses)
IPVMRKAYL_B0702_JCPyV	2	10	0.2	0.0858357	-2.54455	0.095	Strong	Mostly Reactive (more or equal to 50% of responses)
TYSAGIVQI_A2402_EBV	2	10	0.2	0.33075	-4.87239	0.0666	Strong	Mostly Reactive (more or equal to 50% of responses)
DYNFVKQLF_A2402_EBV	2	10	0.2	0.0402312	-3.47499	0.0506	Strong	Mostly Reactive (more or equal to 50% of responses)
VPRPDDPVL_B0702_HHV-1	2	10	0.2	0.0265007	-2.14642	0.0304	Strong	Mostly Reactive (more or equal to 50% of responses)
NPKASLLSL_B0702_HRSV	2	10	0.2	0.131956	-1.75141	0.0149	Strong	Mostly Reactive (more or equal to 50% of responses)
QPRLTPPQPL_B0702_EBV	2	10	0.2	0.337548	-2.97183	0.012	Strong	Mostly Reactive (more or equal to 50% of responses)
YYLEKANKI_A2402_FLU-A	2	10	0.2	0.0198579	0.712978	0.0116	Strong	Mostly Mixed (More or equal to 50% of responses)
DQYVKVYLE_A0201_CMV	3	17	0.176471	0.0262266	-0.798545	30.4091	Nonbinder	Mostly Reactive (more or equal to 50% of responses)
FMDILTTCVET_A0201_CMV	3	17	0.176471	0.140467	-2.03269	8.8396	Nonbinder	Mostly Reactive (more or equal to 50% of responses)
ILLARLFLY_A0201_EBV	3	17	0.176471	0.0656561	-3.08593	6.4751	Nonbinder	Mostly Reactive (more or equal to 50% of responses)
LLHTDFEQVM_A0201_B19	3	17	0.176471	0.0753117	0.235004	4.4684	Nonbinder	Mostly Mixed (More or equal to 50% of responses)
TLEDLLMGT_A0201_HPV	3	17	0.176471	0.0564487	-4.12004	3.243	Nonbinder	Mostly Reactive (more or equal to 50% of responses)
TLTSYWRRV_A0201_EBV	3	17	0.176471	0.0374586	0.791393	2.3896	Nonbinder	Mostly Mixed (More or equal to 50% of responses)
CLTEYILWV_A0201_VACV	3	17	0.176471	0.032689	-0.987302	0.7005	Weak	Mostly Reactive (more or equal to 50% of responses)
LMIIPLINV_A0201_EBV	3	17	0.176471	0.0323635	0.592717	0.4164	Strong	Mostly Mixed (More or equal to 50% of responses)
FIAGLIAIV_A0201_SARS-COV	3	17	0.176471	0.385981	-2.2021	0.2409	Strong	Mostly Reactive (more or equal to 50% of responses)
ALWALPHAA_A0201_VZV	3	17	0.176471	0.0624451	0.313411	0.1068	Strong	Mostly Mixed (More or equal to 50% of responses)
LLIEGIFFI_A0201_EBV	3	17	0.176471	0.0632353	-1.94769	0.0275	Strong	Mostly Reactive (more or equal to 50% of responses)
YLLEMLWRL_A0201_EBV	3	17	0.176471	0.0286247	-1.84917	0.0073	Strong	Mostly Reactive (more or equal to 50% of responses)
LIIPNVTLAH_A0301_EBV	2	15	0.133333	0.0225734	-1.58151	3.2226	Nonbinder	Mostly Reactive (more or equal to 50% of responses)
IGLITVLFL_A0201_KSHV	2	17	0.117647	0.0277749	-1.61672	11.323	Nonbinder	Mostly Reactive (more or equal to 50% of responses)
NLLIRCLRC_A0201_HPV	2	17	0.117647	0.860916	-2.66577	9.6746	Nonbinder	Mostly Reactive (more or equal to 50% of responses)
DLHPEPTDL_A0201_HPV	2	17	0.117647	0.0224531	-2.54929	5.2514	Nonbinder	Mostly Reactive (more or equal to 50% of responses)
YIIFVYIPL_A0201_HPV	2	17	0.117647	0.309916	-5.62867	4.3443	Nonbinder	Mostly Reactive (more or equal to 50% of responses)
TLACFVLAAV_A0201_SARS-COV	2	17	0.117647	0.0584104	0.467734	2.2459	Nonbinder	Mostly Mixed (More or equal to 50% of responses)
LQTGIHVRV_A0201_CMV	2	17	0.117647	0.0573183	0.759138	1.3549	Weak	Mostly Reactive (more or equal to 50% of responses)
YILEETSVLM_A0201_CMV	2	17	0.117647	0.119865	-4.47699	1.0096	Weak	Mostly Reactive (more or equal to 50% of responses)
FMVFLQTHI_A0201_EBV	2	17	0.117647	0.0129648	4.72205	0.9886	Weak	Mostly Reactive (more or equal to 50% of responses)
YLYTEYFLFL_A0201_VACV	2	17	0.117647	0.422446	-8.0157	0.4884	Strong	Mostly Reactive (more or equal to 50% of responses)
TMFPHIIVDV_A0201_NWV	2	17	0.117647	0.0648615	-2.20401	0.4657	Strong	Mostly Reactive (more or equal to 50% of responses)
YVLEETSVML_A0201_CMV	2	17	0.117647	0.238431	-4.75796	0.3721	Strong	Mostly Reactive (more or equal to 50% of responses)
LLNYILKSV_A0201_RTV	2	17	0.117647	0.0211861	0.608235	0.3639	Strong	Mostly Reactive (more or equal to 50% of responses)
GLCPHCINV_A0201_B19	2	17	0.117647	0.0317299	-1.01877	0.3355	Strong	Mostly Reactive (more or equal to 50% of responses)
YILEETSVML_A0201_CMV	2	17	0.117647	0.0743482	-4.71754	0.3292	Strong	Mostly Reactive (more or equal to 50% of responses)
ILMWEAVTL_A0201_JCPyV	2	17	0.117647	0.0247465	-1.39978	0.1599	Strong	Mostly Reactive (more or equal to 50% of responses)
LLMWEAVTV_A0201_BKPyV	2	17	0.117647	0.0238521	-1.47225	0.1568	Strong	Mostly Reactive (more or equal to 50% of responses)
TMYYKDVTV_A0201_HHV-1	2	17	0.117647	0.0531987	0.155835	0.1547	Strong	Mostly Reactive (more or equal to 50% of responses)
VLEETSVML_A0201_CMV	2	17	0.117647	0.322597	-2.06108	0.1394	Strong	Mostly Reactive (more or equal to 50% of responses)
YLQQNWWTL_A0201_EBV	2	17	0.117647	0.0125808	-0.393175	0.0913	Strong	Mostly Reactive (more or equal to 50% of responses)
TLLANVTAV_A0201_RTV	2	17	0.117647	0.0227868	-2.17283	0.071	Strong	Mostly Reactive (more or equal to 50% of responses)
ILIEGVFFA_A0201_HHV-2	2	17	0.117647	0.126493	-0.999502	0.03	Strong	Mostly Reactive (more or equal to 50% of responses)
KVDDTFYYV_A0201_VACV	2	17	0.117647	0.158801	-1.13241	0.0181	Strong	Mostly Reactive (more or equal to 50% of responses)
