## Supplemental table 3 for "Simultaneous analysis of pMHC binding and reactivity unveils virus-specific CD8 T cell immunity to a concise epitope set"

### Sheet: Forward primer and sample key
Sequence info 1: Forward primers
List of forward primers containing Ion Torren adaptors, 2xN spacer, 8xN region, and forward primer region.
Version: v2
Author: Amalie Kai Bentzen
Last edit: June 2022 by Nipagh
Primer name	Ion Torrent region (A Key)	2xN spacer	8xN region	Forward primer region	Full primer seq:
A-Key 2OS-F1-70	CCATCTCATCCCTGCGTGTCTCCGACTCAG	TG	GCGGGATT	GAAGTTCCAGCCAGCGTC	CCATCTCATCCCTGCGTGTCTCCGACTCAGTGGCGGGATTGAAGTTCCAGCCAGCGTC
A-Key 2OS-F1-71	CCATCTCATCCCTGCGTGTCTCCGACTCAG	TG	CGATATCT	GAAGTTCCAGCCAGCGTC	CCATCTCATCCCTGCGTGTCTCCGACTCAGTGCGATATCTGAAGTTCCAGCCAGCGTC
A-Key 2OS-F1-72	CCATCTCATCCCTGCGTGTCTCCGACTCAG	TG	TTCGTGCC	GAAGTTCCAGCCAGCGTC	CCATCTCATCCCTGCGTGTCTCCGACTCAGTGTTCGTGCCGAAGTTCCAGCCAGCGTC
A-Key 2OS-F1-73	CCATCTCATCCCTGCGTGTCTCCGACTCAG	TG	CTCTCAGT	GAAGTTCCAGCCAGCGTC	CCATCTCATCCCTGCGTGTCTCCGACTCAGTGCTCTCAGTGAAGTTCCAGCCAGCGTC
A-Key 2OS-F1-74	CCATCTCATCCCTGCGTGTCTCCGACTCAG	TG	TTGATCTC	GAAGTTCCAGCCAGCGTC	CCATCTCATCCCTGCGTGTCTCCGACTCAGTGTTGATCTCGAAGTTCCAGCCAGCGTC
A-Key 2OS-F1-75	CCATCTCATCCCTGCGTGTCTCCGACTCAG	TG	CGAGGTTA	GAAGTTCCAGCCAGCGTC	CCATCTCATCCCTGCGTGTCTCCGACTCAGTGCGAGGTTAGAAGTTCCAGCCAGCGTC
A-Key 2OS-F1-76	CCATCTCATCCCTGCGTGTCTCCGACTCAG	TG	AGTACAGT	GAAGTTCCAGCCAGCGTC	CCATCTCATCCCTGCGTGTCTCCGACTCAGTGAGTACAGTGAAGTTCCAGCCAGCGTC
A-Key 2OS-F1-77	CCATCTCATCCCTGCGTGTCTCCGACTCAG	TG	AGGTCAAC	GAAGTTCCAGCCAGCGTC	CCATCTCATCCCTGCGTGTCTCCGACTCAGTGAGGTCAACGAAGTTCCAGCCAGCGTC
A-Key 2OS-F1-78	CCATCTCATCCCTGCGTGTCTCCGACTCAG	TG	TTCGTTCC	GAAGTTCCAGCCAGCGTC	CCATCTCATCCCTGCGTGTCTCCGACTCAGTGTTCGTTCCGAAGTTCCAGCCAGCGTC
A-Key 2OS-F1-79	CCATCTCATCCCTGCGTGTCTCCGACTCAG	TG	GAGAATGG	GAAGTTCCAGCCAGCGTC	CCATCTCATCCCTGCGTGTCTCCGACTCAGTGGAGAATGGGAAGTTCCAGCCAGCGTC
A-Key 2OS-F1-80	CCATCTCATCCCTGCGTGTCTCCGACTCAG	TG	CTTTCTGG	GAAGTTCCAGCCAGCGTC	CCATCTCATCCCTGCGTGTCTCCGACTCAGTGCTTTCTGGGAAGTTCCAGCCAGCGTC
A-Key 2OS-F1-81	CCATCTCATCCCTGCGTGTCTCCGACTCAG	TG	CTGAGCCG	GAAGTTCCAGCCAGCGTC	CCATCTCATCCCTGCGTGTCTCCGACTCAGTGCTGAGCCGGAAGTTCCAGCCAGCGTC
A-Key 2OS-F1-82	CCATCTCATCCCTGCGTGTCTCCGACTCAG	TG	GTTCAAGG	GAAGTTCCAGCCAGCGTC	CCATCTCATCCCTGCGTGTCTCCGACTCAGTGGTTCAAGGGAAGTTCCAGCCAGCGTC
A-Key 2OS-F1-83	CCATCTCATCCCTGCGTGTCTCCGACTCAG	TG	GCATTATA	GAAGTTCCAGCCAGCGTC	CCATCTCATCCCTGCGTGTCTCCGACTCAGTGGCATTATAGAAGTTCCAGCCAGCGTC
A-Key 2OS-F1-84	CCATCTCATCCCTGCGTGTCTCCGACTCAG	TG	GAGTAAGC	GAAGTTCCAGCCAGCGTC	CCATCTCATCCCTGCGTGTCTCCGACTCAGTGGAGTAAGCGAAGTTCCAGCCAGCGTC
A-Key 2OS-F1-85	CCATCTCATCCCTGCGTGTCTCCGACTCAG	TG	ACACGATG	GAAGTTCCAGCCAGCGTC	CCATCTCATCCCTGCGTGTCTCCGACTCAGTGACACGATGGAAGTTCCAGCCAGCGTC
A-Key 2OS-F1-86	CCATCTCATCCCTGCGTGTCTCCGACTCAG	TG	GAGGAATA	GAAGTTCCAGCCAGCGTC	CCATCTCATCCCTGCGTGTCTCCGACTCAGTGGAGGAATAGAAGTTCCAGCCAGCGTC
A-Key 2OS-F1-87	CCATCTCATCCCTGCGTGTCTCCGACTCAG	TG	ACTCAGTA	GAAGTTCCAGCCAGCGTC	CCATCTCATCCCTGCGTGTCTCCGACTCAGTGACTCAGTAGAAGTTCCAGCCAGCGTC
A-Key 2OS-F1-88	CCATCTCATCCCTGCGTGTCTCCGACTCAG	TG	AGACATAC	GAAGTTCCAGCCAGCGTC	CCATCTCATCCCTGCGTGTCTCCGACTCAGTGAGACATACGAAGTTCCAGCCAGCGTC
A-Key 2OS-F1-89	CCATCTCATCCCTGCGTGTCTCCGACTCAG	TG	TTGGAGGG	GAAGTTCCAGCCAGCGTC	CCATCTCATCCCTGCGTGTCTCCGACTCAGTGTTGGAGGGGAAGTTCCAGCCAGCGTC
A-Key 2OS-F1-90	CCATCTCATCCCTGCGTGTCTCCGACTCAG	TG	ACCGGCAC	GAAGTTCCAGCCAGCGTC	CCATCTCATCCCTGCGTGTCTCCGACTCAGTGACCGGCACGAAGTTCCAGCCAGCGTC
A-Key 2OS-F1-91	CCATCTCATCCCTGCGTGTCTCCGACTCAG	TG	TGTGCTTA	GAAGTTCCAGCCAGCGTC	CCATCTCATCCCTGCGTGTCTCCGACTCAGTGTGTGCTTAGAAGTTCCAGCCAGCGTC
A-Key 2OS-F1-92	CCATCTCATCCCTGCGTGTCTCCGACTCAG	TG	GCGAGCCT	GAAGTTCCAGCCAGCGTC	CCATCTCATCCCTGCGTGTCTCCGACTCAGTGGCGAGCCTGAAGTTCCAGCCAGCGTC
A-Key 2OS-F1-93	CCATCTCATCCCTGCGTGTCTCCGACTCAG	TG	AGAACGGC	GAAGTTCCAGCCAGCGTC	CCATCTCATCCCTGCGTGTCTCCGACTCAGTGAGAACGGCGAAGTTCCAGCCAGCGTC
A-Key 2OS-F1-94	CCATCTCATCCCTGCGTGTCTCCGACTCAG	TG	GTTCCTGT	GAAGTTCCAGCCAGCGTC	CCATCTCATCCCTGCGTGTCTCCGACTCAGTGGTTCCTGTGAAGTTCCAGCCAGCGTC
A-Key 2OS-F1-95	CCATCTCATCCCTGCGTGTCTCCGACTCAG	TG	AATATTAG	GAAGTTCCAGCCAGCGTC	CCATCTCATCCCTGCGTGTCTCCGACTCAGTGAATATTAGGAAGTTCCAGCCAGCGTC
A-Key 2OS-F1-96	CCATCTCATCCCTGCGTGTCTCCGACTCAG	TG	GATTACAG	GAAGTTCCAGCCAGCGTC	CCATCTCATCCCTGCGTGTCTCCGACTCAGTGGATTACAGGAAGTTCCAGCCAGCGTC
A-Key 2OS-F1-97	CCATCTCATCCCTGCGTGTCTCCGACTCAG	TG	CTTACATA	GAAGTTCCAGCCAGCGTC	CCATCTCATCCCTGCGTGTCTCCGACTCAGTGCTTACATAGAAGTTCCAGCCAGCGTC
A-Key 2OS-F1-98	CCATCTCATCCCTGCGTGTCTCCGACTCAG	TG	GTGGGCCA	GAAGTTCCAGCCAGCGTC	CCATCTCATCCCTGCGTGTCTCCGACTCAGTGGTGGGCCAGAAGTTCCAGCCAGCGTC
A-Key 2OS-F1-99	CCATCTCATCCCTGCGTGTCTCCGACTCAG	TG	AAATTCGG	GAAGTTCCAGCCAGCGTC	CCATCTCATCCCTGCGTGTCTCCGACTCAGTGAAATTCGGGAAGTTCCAGCCAGCGTC
A-Key 2OS-F1-100	CCATCTCATCCCTGCGTGTCTCCGACTCAG	TG	CCGTGAGG	GAAGTTCCAGCCAGCGTC	CCATCTCATCCCTGCGTGTCTCCGACTCAGTGCCGTGAGGGAAGTTCCAGCCAGCGTC
A-Key 2OS-F1-101	CCATCTCATCCCTGCGTGTCTCCGACTCAG	TG	GCTCCGGG	GAAGTTCCAGCCAGCGTC	CCATCTCATCCCTGCGTGTCTCCGACTCAGTGGCTCCGGGGAAGTTCCAGCCAGCGTC
A-Key 2OS-F1-102	CCATCTCATCCCTGCGTGTCTCCGACTCAG	TG	CAGGAACT	GAAGTTCCAGCCAGCGTC	CCATCTCATCCCTGCGTGTCTCCGACTCAGTGCAGGAACTGAAGTTCCAGCCAGCGTC
A-Key 2OS-F1-103	CCATCTCATCCCTGCGTGTCTCCGACTCAG	TG	ACGGTTAC	GAAGTTCCAGCCAGCGTC	CCATCTCATCCCTGCGTGTCTCCGACTCAGTGACGGTTACGAAGTTCCAGCCAGCGTC
A-Key 2OS-F1-104	CCATCTCATCCCTGCGTGTCTCCGACTCAG	TG	AGAATTGC	GAAGTTCCAGCCAGCGTC	CCATCTCATCCCTGCGTGTCTCCGACTCAGTGAGAATTGCGAAGTTCCAGCCAGCGTC
A-Key 2OS-F1-105	CCATCTCATCCCTGCGTGTCTCCGACTCAG	TG	GTTATGCC	GAAGTTCCAGCCAGCGTC	CCATCTCATCCCTGCGTGTCTCCGACTCAGTGGTTATGCCGAAGTTCCAGCCAGCGTC
A-Key 2OS-F1-106	CCATCTCATCCCTGCGTGTCTCCGACTCAG	TG	GGAAATTC	GAAGTTCCAGCCAGCGTC	CCATCTCATCCCTGCGTGTCTCCGACTCAGTGGGAAATTCGAAGTTCCAGCCAGCGTC
A-Key 2OS-F1-107	CCATCTCATCCCTGCGTGTCTCCGACTCAG	TG	ACGATTGG	GAAGTTCCAGCCAGCGTC	CCATCTCATCCCTGCGTGTCTCCGACTCAGTGACGATTGGGAAGTTCCAGCCAGCGTC
A-Key 2OS-F1-108	CCATCTCATCCCTGCGTGTCTCCGACTCAG	TG	AGTACTAT	GAAGTTCCAGCCAGCGTC	CCATCTCATCCCTGCGTGTCTCCGACTCAGTGAGTACTATGAAGTTCCAGCCAGCGTC
A-Key 2OS-F1-109	CCATCTCATCCCTGCGTGTCTCCGACTCAG	TG	GGCTTTTA	GAAGTTCCAGCCAGCGTC	CCATCTCATCCCTGCGTGTCTCCGACTCAGTGGGCTTTTAGAAGTTCCAGCCAGCGTC
A-Key 2OS-F1-110	CCATCTCATCCCTGCGTGTCTCCGACTCAG	TG	GGATCCTG	GAAGTTCCAGCCAGCGTC	CCATCTCATCCCTGCGTGTCTCCGACTCAGTGGGATCCTGGAAGTTCCAGCCAGCGTC
A-Key 2OS-F1-111	CCATCTCATCCCTGCGTGTCTCCGACTCAG	TG	CGCGTAAG	GAAGTTCCAGCCAGCGTC	CCATCTCATCCCTGCGTGTCTCCGACTCAGTGCGCGTAAGGAAGTTCCAGCCAGCGTC
A-Key 2OS-F1-112	CCATCTCATCCCTGCGTGTCTCCGACTCAG	TG	TACTTTAT	GAAGTTCCAGCCAGCGTC	CCATCTCATCCCTGCGTGTCTCCGACTCAGTGTACTTTATGAAGTTCCAGCCAGCGTC
A-Key 2OS-F1-113	CCATCTCATCCCTGCGTGTCTCCGACTCAG	TG	CAAGTCTG	GAAGTTCCAGCCAGCGTC	CCATCTCATCCCTGCGTGTCTCCGACTCAGTGCAAGTCTGGAAGTTCCAGCCAGCGTC
A-Key 2OS-F1-114	CCATCTCATCCCTGCGTGTCTCCGACTCAG	TG	GTCACTGC	GAAGTTCCAGCCAGCGTC	CCATCTCATCCCTGCGTGTCTCCGACTCAGTGGTCACTGCGAAGTTCCAGCCAGCGTC
A-Key 2OS-F1-115	CCATCTCATCCCTGCGTGTCTCCGACTCAG	TG	AATTAGGT	GAAGTTCCAGCCAGCGTC	CCATCTCATCCCTGCGTGTCTCCGACTCAGTGAATTAGGTGAAGTTCCAGCCAGCGTC
A-Key 2OS-F1-116	CCATCTCATCCCTGCGTGTCTCCGACTCAG	TG	GTGGGTAG	GAAGTTCCAGCCAGCGTC	CCATCTCATCCCTGCGTGTCTCCGACTCAGTGGTGGGTAGGAAGTTCCAGCCAGCGTC
A-Key 2OS-F1-117	CCATCTCATCCCTGCGTGTCTCCGACTCAG	TG	GCCTATAA	GAAGTTCCAGCCAGCGTC	CCATCTCATCCCTGCGTGTCTCCGACTCAGTGGCCTATAAGAAGTTCCAGCCAGCGTC
A-Key 2OS-F1-118	CCATCTCATCCCTGCGTGTCTCCGACTCAG	TG	GAGAATTT	GAAGTTCCAGCCAGCGTC	CCATCTCATCCCTGCGTGTCTCCGACTCAGTGGAGAATTTGAAGTTCCAGCCAGCGTC
A-Key 2OS-F1-119	CCATCTCATCCCTGCGTGTCTCCGACTCAG	TG	CACGTAGA	GAAGTTCCAGCCAGCGTC	CCATCTCATCCCTGCGTGTCTCCGACTCAGTGCACGTAGAGAAGTTCCAGCCAGCGTC
A-Key 2OS-F1-120	CCATCTCATCCCTGCGTGTCTCCGACTCAG	TG	TGTTTTAT	GAAGTTCCAGCCAGCGTC	CCATCTCATCCCTGCGTGTCTCCGACTCAGTGTGTTTTATGAAGTTCCAGCCAGCGTC
A-Key 2OS-F1-121	CCATCTCATCCCTGCGTGTCTCCGACTCAG	TG	TTCATGTC	GAAGTTCCAGCCAGCGTC	CCATCTCATCCCTGCGTGTCTCCGACTCAGTGTTCATGTCGAAGTTCCAGCCAGCGTC
A-Key 2OS-F1-122	CCATCTCATCCCTGCGTGTCTCCGACTCAG	TG	ATCAGTTC	GAAGTTCCAGCCAGCGTC	CCATCTCATCCCTGCGTGTCTCCGACTCAGTGATCAGTTCGAAGTTCCAGCCAGCGTC
A-Key 2OS-F1-123	CCATCTCATCCCTGCGTGTCTCCGACTCAG	TG	CTTGGAGG	GAAGTTCCAGCCAGCGTC	CCATCTCATCCCTGCGTGTCTCCGACTCAGTGCTTGGAGGGAAGTTCCAGCCAGCGTC
A-Key 2OS-F1-124	CCATCTCATCCCTGCGTGTCTCCGACTCAG	TG	GCATTAGA	GAAGTTCCAGCCAGCGTC	CCATCTCATCCCTGCGTGTCTCCGACTCAGTGGCATTAGAGAAGTTCCAGCCAGCGTC
A-Key 2OS-F1-125	CCATCTCATCCCTGCGTGTCTCCGACTCAG	TG	CTCTTAGT	GAAGTTCCAGCCAGCGTC	CCATCTCATCCCTGCGTGTCTCCGACTCAGTGCTCTTAGTGAAGTTCCAGCCAGCGTC
A-Key 2OS-F1-200	CCATCTCATCCCTGCGTGTCTCCGACTCAG	TG	TGGCTCTA	GAAGTTCCAGCCAGCGTC	CCATCTCATCCCTGCGTGTCTCCGACTCAGTGTGGCTCTAGAAGTTCCAGCCAGCGTC
A-Key 2OS-F1-201	CCATCTCATCCCTGCGTGTCTCCGACTCAG	TG	AGTGTGAG	GAAGTTCCAGCCAGCGTC	CCATCTCATCCCTGCGTGTCTCCGACTCAGTGAGTGTGAGGAAGTTCCAGCCAGCGTC
A-Key 2OS-F1-202	CCATCTCATCCCTGCGTGTCTCCGACTCAG	TG	GATATACC	GAAGTTCCAGCCAGCGTC	CCATCTCATCCCTGCGTGTCTCCGACTCAGTGGATATACCGAAGTTCCAGCCAGCGTC
A-Key 2OS-F1-203	CCATCTCATCCCTGCGTGTCTCCGACTCAG	TG	AACTGGTA	GAAGTTCCAGCCAGCGTC	CCATCTCATCCCTGCGTGTCTCCGACTCAGTGAACTGGTAGAAGTTCCAGCCAGCGTC
A-Key 2OS-F1-204	CCATCTCATCCCTGCGTGTCTCCGACTCAG	TG	TCACCTGA	GAAGTTCCAGCCAGCGTC	CCATCTCATCCCTGCGTGTCTCCGACTCAGTGTCACCTGAGAAGTTCCAGCCAGCGTC
A-Key 2OS-F1-205	CCATCTCATCCCTGCGTGTCTCCGACTCAG	TG	TAGTTGGT	GAAGTTCCAGCCAGCGTC	CCATCTCATCCCTGCGTGTCTCCGACTCAGTGTAGTTGGTGAAGTTCCAGCCAGCGTC
A-Key 2OS-F1-206	CCATCTCATCCCTGCGTGTCTCCGACTCAG	TG	CTACCGTG	GAAGTTCCAGCCAGCGTC	CCATCTCATCCCTGCGTGTCTCCGACTCAGTGCTACCGTGGAAGTTCCAGCCAGCGTC
A-Key 2OS-F1-207	CCATCTCATCCCTGCGTGTCTCCGACTCAG	TG	GGTACAGT	GAAGTTCCAGCCAGCGTC	CCATCTCATCCCTGCGTGTCTCCGACTCAGTGGGTACAGTGAAGTTCCAGCCAGCGTC
A-Key 2OS-F1-208	CCATCTCATCCCTGCGTGTCTCCGACTCAG	TG	ATCCTCTC	GAAGTTCCAGCCAGCGTC	CCATCTCATCCCTGCGTGTCTCCGACTCAGTGATCCTCTCGAAGTTCCAGCCAGCGTC
A-Key 2OS-F1-209	CCATCTCATCCCTGCGTGTCTCCGACTCAG	TG	TAGCCGGT	GAAGTTCCAGCCAGCGTC	CCATCTCATCCCTGCGTGTCTCCGACTCAGTGTAGCCGGTGAAGTTCCAGCCAGCGTC
A-Key 2OS-F1-210	CCATCTCATCCCTGCGTGTCTCCGACTCAG	TG	TTGCCAGT	GAAGTTCCAGCCAGCGTC	CCATCTCATCCCTGCGTGTCTCCGACTCAGTGTTGCCAGTGAAGTTCCAGCCAGCGTC
A-Key 2OS-F1-211	CCATCTCATCCCTGCGTGTCTCCGACTCAG	TG	AACACGCG	GAAGTTCCAGCCAGCGTC	CCATCTCATCCCTGCGTGTCTCCGACTCAGTGAACACGCGGAAGTTCCAGCCAGCGTC
A-Key 2OS-F1-212	CCATCTCATCCCTGCGTGTCTCCGACTCAG	TG	GCTATTAC	GAAGTTCCAGCCAGCGTC	CCATCTCATCCCTGCGTGTCTCCGACTCAGTGGCTATTACGAAGTTCCAGCCAGCGTC
A-Key 2OS-F1-213	CCATCTCATCCCTGCGTGTCTCCGACTCAG	TG	GCCTTACG	GAAGTTCCAGCCAGCGTC	CCATCTCATCCCTGCGTGTCTCCGACTCAGTGGCCTTACGGAAGTTCCAGCCAGCGTC
A-Key 2OS-F1-214	CCATCTCATCCCTGCGTGTCTCCGACTCAG	TG	CCTCGATT	GAAGTTCCAGCCAGCGTC	CCATCTCATCCCTGCGTGTCTCCGACTCAGTGCCTCGATTGAAGTTCCAGCCAGCGTC
A-Key 2OS-F1-215	CCATCTCATCCCTGCGTGTCTCCGACTCAG	TG	ACTGACGG	GAAGTTCCAGCCAGCGTC	CCATCTCATCCCTGCGTGTCTCCGACTCAGTGACTGACGGGAAGTTCCAGCCAGCGTC
A-Key 2OS-F1-216	CCATCTCATCCCTGCGTGTCTCCGACTCAG	TG	CCATCAAG	GAAGTTCCAGCCAGCGTC	CCATCTCATCCCTGCGTGTCTCCGACTCAGTGCCATCAAGGAAGTTCCAGCCAGCGTC
A-Key 2OS-F1-217	CCATCTCATCCCTGCGTGTCTCCGACTCAG	TG	CGGTCATA	GAAGTTCCAGCCAGCGTC	CCATCTCATCCCTGCGTGTCTCCGACTCAGTGCGGTCATAGAAGTTCCAGCCAGCGTC
A-Key 2OS-F1-218	CCATCTCATCCCTGCGTGTCTCCGACTCAG	TG	TCCAAGTT	GAAGTTCCAGCCAGCGTC	CCATCTCATCCCTGCGTGTCTCCGACTCAGTGTCCAAGTTGAAGTTCCAGCCAGCGTC
A-Key 2OS-F1-219	CCATCTCATCCCTGCGTGTCTCCGACTCAG	TG	AGAACTAT	GAAGTTCCAGCCAGCGTC	CCATCTCATCCCTGCGTGTCTCCGACTCAGTGAGAACTATGAAGTTCCAGCCAGCGTC
A-Key 2OS-F1-220	CCATCTCATCCCTGCGTGTCTCCGACTCAG	TG	AGAGACTG	GAAGTTCCAGCCAGCGTC	CCATCTCATCCCTGCGTGTCTCCGACTCAGTGAGAGACTGGAAGTTCCAGCCAGCGTC
A-Key 2OS-F1-221	CCATCTCATCCCTGCGTGTCTCCGACTCAG	TG	ATCTTAGT	GAAGTTCCAGCCAGCGTC	CCATCTCATCCCTGCGTGTCTCCGACTCAGTGATCTTAGTGAAGTTCCAGCCAGCGTC
A-Key 2OS-F1-222	CCATCTCATCCCTGCGTGTCTCCGACTCAG	TG	ATCGCGTT	GAAGTTCCAGCCAGCGTC	CCATCTCATCCCTGCGTGTCTCCGACTCAGTGATCGCGTTGAAGTTCCAGCCAGCGTC
A-Key 2OS-F1-223	CCATCTCATCCCTGCGTGTCTCCGACTCAG	TG	ACGTCGTA	GAAGTTCCAGCCAGCGTC	CCATCTCATCCCTGCGTGTCTCCGACTCAGTGACGTCGTAGAAGTTCCAGCCAGCGTC
A-Key 2OS-F1-224	CCATCTCATCCCTGCGTGTCTCCGACTCAG	TG	GCCATGGA	GAAGTTCCAGCCAGCGTC	CCATCTCATCCCTGCGTGTCTCCGACTCAGTGGCCATGGAGAAGTTCCAGCCAGCGTC
A-Key 2OS-F1-225	CCATCTCATCCCTGCGTGTCTCCGACTCAG	TG	TTACGACC	GAAGTTCCAGCCAGCGTC	CCATCTCATCCCTGCGTGTCTCCGACTCAGTGTTACGACCGAAGTTCCAGCCAGCGTC
A-Key 2OS-F1-226	CCATCTCATCCCTGCGTGTCTCCGACTCAG	TG	GACATTGC	GAAGTTCCAGCCAGCGTC	CCATCTCATCCCTGCGTGTCTCCGACTCAGTGGACATTGCGAAGTTCCAGCCAGCGTC
A-Key 2OS-F1-227	CCATCTCATCCCTGCGTGTCTCCGACTCAG	TG	CGAAGGCA	GAAGTTCCAGCCAGCGTC	CCATCTCATCCCTGCGTGTCTCCGACTCAGTGCGAAGGCAGAAGTTCCAGCCAGCGTC
A-Key 2OS-F1-228	CCATCTCATCCCTGCGTGTCTCCGACTCAG	TG	ACTTCTTC	GAAGTTCCAGCCAGCGTC	CCATCTCATCCCTGCGTGTCTCCGACTCAGTGACTTCTTCGAAGTTCCAGCCAGCGTC
A-Key 2OS-F1-229	CCATCTCATCCCTGCGTGTCTCCGACTCAG	TG	ATACGCTC	GAAGTTCCAGCCAGCGTC	CCATCTCATCCCTGCGTGTCTCCGACTCAGTGATACGCTCGAAGTTCCAGCCAGCGTC
A-Key 2OS-F1-230	CCATCTCATCCCTGCGTGTCTCCGACTCAG	TG	CTTGAAGC	GAAGTTCCAGCCAGCGTC	CCATCTCATCCCTGCGTGTCTCCGACTCAGTGCTTGAAGCGAAGTTCCAGCCAGCGTC
A-Key 2OS-F1-231	CCATCTCATCCCTGCGTGTCTCCGACTCAG	TG	CTCAGCCT	GAAGTTCCAGCCAGCGTC	CCATCTCATCCCTGCGTGTCTCCGACTCAGTGCTCAGCCTGAAGTTCCAGCCAGCGTC
A-Key 2OS-F1-232	CCATCTCATCCCTGCGTGTCTCCGACTCAG	TG	TCTGATAT	GAAGTTCCAGCCAGCGTC	CCATCTCATCCCTGCGTGTCTCCGACTCAGTGTCTGATATGAAGTTCCAGCCAGCGTC
A-Key 2OS-F1-233	CCATCTCATCCCTGCGTGTCTCCGACTCAG	TG	ACAGGTTG	GAAGTTCCAGCCAGCGTC	CCATCTCATCCCTGCGTGTCTCCGACTCAGTGACAGGTTGGAAGTTCCAGCCAGCGTC
A-Key 2OS-F1-234	CCATCTCATCCCTGCGTGTCTCCGACTCAG	TG	ATTACAAG	GAAGTTCCAGCCAGCGTC	CCATCTCATCCCTGCGTGTCTCCGACTCAGTGATTACAAGGAAGTTCCAGCCAGCGTC
A-Key 2OS-F1-235	CCATCTCATCCCTGCGTGTCTCCGACTCAG	TG	CTAAGTGG	GAAGTTCCAGCCAGCGTC	CCATCTCATCCCTGCGTGTCTCCGACTCAGTGCTAAGTGGGAAGTTCCAGCCAGCGTC
A-Key 2OS-F1-236	CCATCTCATCCCTGCGTGTCTCCGACTCAG	TG	GAGTCGAA	GAAGTTCCAGCCAGCGTC	CCATCTCATCCCTGCGTGTCTCCGACTCAGTGGAGTCGAAGAAGTTCCAGCCAGCGTC
A-Key 2OS-F1-237	CCATCTCATCCCTGCGTGTCTCCGACTCAG	TG	TTGTGGTT	GAAGTTCCAGCCAGCGTC	CCATCTCATCCCTGCGTGTCTCCGACTCAGTGTTGTGGTTGAAGTTCCAGCCAGCGTC
A-Key 2OS-F1-238	CCATCTCATCCCTGCGTGTCTCCGACTCAG	TG	GACTGCTT	GAAGTTCCAGCCAGCGTC	CCATCTCATCCCTGCGTGTCTCCGACTCAGTGGACTGCTTGAAGTTCCAGCCAGCGTC
A-Key 2OS-F1-239	CCATCTCATCCCTGCGTGTCTCCGACTCAG	TG	CAATAATC	GAAGTTCCAGCCAGCGTC	CCATCTCATCCCTGCGTGTCTCCGACTCAGTGCAATAATCGAAGTTCCAGCCAGCGTC
A-Key 2OS-F1-240	CCATCTCATCCCTGCGTGTCTCCGACTCAG	TG	ACTAGTGC	GAAGTTCCAGCCAGCGTC	CCATCTCATCCCTGCGTGTCTCCGACTCAGTGACTAGTGCGAAGTTCCAGCCAGCGTC
A-Key 2OS-F1-241	CCATCTCATCCCTGCGTGTCTCCGACTCAG	TG	ATTATTCG	GAAGTTCCAGCCAGCGTC	CCATCTCATCCCTGCGTGTCTCCGACTCAGTGATTATTCGGAAGTTCCAGCCAGCGTC
A-Key 2OS-F1-242	CCATCTCATCCCTGCGTGTCTCCGACTCAG	TG	CTGAATGG	GAAGTTCCAGCCAGCGTC	CCATCTCATCCCTGCGTGTCTCCGACTCAGTGCTGAATGGGAAGTTCCAGCCAGCGTC
A-Key 2OS-F1-243	CCATCTCATCCCTGCGTGTCTCCGACTCAG	TG	TTGCTACC	GAAGTTCCAGCCAGCGTC	CCATCTCATCCCTGCGTGTCTCCGACTCAGTGTTGCTACCGAAGTTCCAGCCAGCGTC
A-Key 2OS-F1-244	CCATCTCATCCCTGCGTGTCTCCGACTCAG	TG	TTGGATAC	GAAGTTCCAGCCAGCGTC	CCATCTCATCCCTGCGTGTCTCCGACTCAGTGTTGGATACGAAGTTCCAGCCAGCGTC
A-Key 2OS-F1-245	CCATCTCATCCCTGCGTGTCTCCGACTCAG	TG	CGTAGTAA	GAAGTTCCAGCCAGCGTC	CCATCTCATCCCTGCGTGTCTCCGACTCAGTGCGTAGTAAGAAGTTCCAGCCAGCGTC
A-Key 2OS-F1-246	CCATCTCATCCCTGCGTGTCTCCGACTCAG	TG	GTCTACGT	GAAGTTCCAGCCAGCGTC	CCATCTCATCCCTGCGTGTCTCCGACTCAGTGGTCTACGTGAAGTTCCAGCCAGCGTC
A-Key 2OS-F1-247	CCATCTCATCCCTGCGTGTCTCCGACTCAG	TG	TCATACTC	GAAGTTCCAGCCAGCGTC	CCATCTCATCCCTGCGTGTCTCCGACTCAGTGTCATACTCGAAGTTCCAGCCAGCGTC
A-Key 2OS-F1-248	CCATCTCATCCCTGCGTGTCTCCGACTCAG	TG	TTAGACGA	GAAGTTCCAGCCAGCGTC	CCATCTCATCCCTGCGTGTCTCCGACTCAGTGTTAGACGAGAAGTTCCAGCCAGCGTC
A-Key 2OS-F1-249	CCATCTCATCCCTGCGTGTCTCCGACTCAG	TG	ACACATGA	GAAGTTCCAGCCAGCGTC	CCATCTCATCCCTGCGTGTCTCCGACTCAGTGACACATGAGAAGTTCCAGCCAGCGTC
A-Key 2OS-F1-250	CCATCTCATCCCTGCGTGTCTCCGACTCAG	TG	AATGCCGA	GAAGTTCCAGCCAGCGTC	CCATCTCATCCCTGCGTGTCTCCGACTCAGTGAATGCCGAGAAGTTCCAGCCAGCGTC
A-Key 2OS-F1-251	CCATCTCATCCCTGCGTGTCTCCGACTCAG	TG	ATTCCGTA	GAAGTTCCAGCCAGCGTC	CCATCTCATCCCTGCGTGTCTCCGACTCAGTGATTCCGTAGAAGTTCCAGCCAGCGTC
A-Key 2OS-F1-252	CCATCTCATCCCTGCGTGTCTCCGACTCAG	TG	TGCACTCA	GAAGTTCCAGCCAGCGTC	CCATCTCATCCCTGCGTGTCTCCGACTCAGTGTGCACTCAGAAGTTCCAGCCAGCGTC
A-Key 2OS-F1-253	CCATCTCATCCCTGCGTGTCTCCGACTCAG	TG	GCGTTCAG	GAAGTTCCAGCCAGCGTC	CCATCTCATCCCTGCGTGTCTCCGACTCAGTGGCGTTCAGGAAGTTCCAGCCAGCGTC
A-Key 2OS-F1-254	CCATCTCATCCCTGCGTGTCTCCGACTCAG	TG	TTCTGTTG	GAAGTTCCAGCCAGCGTC	CCATCTCATCCCTGCGTGTCTCCGACTCAGTGTTCTGTTGGAAGTTCCAGCCAGCGTC
A-Key 2OS-F1-255	CCATCTCATCCCTGCGTGTCTCCGACTCAG	TG	TGTTCGGT	GAAGTTCCAGCCAGCGTC	CCATCTCATCCCTGCGTGTCTCCGACTCAGTGTGTTCGGTGAAGTTCCAGCCAGCGTC
A-Key 2OS-F1-256	CCATCTCATCCCTGCGTGTCTCCGACTCAG	TG	CGACCACT	GAAGTTCCAGCCAGCGTC	CCATCTCATCCCTGCGTGTCTCCGACTCAGTGCGACCACTGAAGTTCCAGCCAGCGTC
A-Key 2OS-F1-257	CCATCTCATCCCTGCGTGTCTCCGACTCAG	TG	TGGCGTAG	GAAGTTCCAGCCAGCGTC	CCATCTCATCCCTGCGTGTCTCCGACTCAGTGTGGCGTAGGAAGTTCCAGCCAGCGTC
A-Key 2OS-F1-258	CCATCTCATCCCTGCGTGTCTCCGACTCAG	TG	CTCAACGC	GAAGTTCCAGCCAGCGTC	CCATCTCATCCCTGCGTGTCTCCGACTCAGTGCTCAACGCGAAGTTCCAGCCAGCGTC
A-Key 2OS-F1-259	CCATCTCATCCCTGCGTGTCTCCGACTCAG	TG	TCCGAGTC	GAAGTTCCAGCCAGCGTC	CCATCTCATCCCTGCGTGTCTCCGACTCAGTGTCCGAGTCGAAGTTCCAGCCAGCGTC

### Sheet: Reverse primers
Sequence info 2: Reverse primer
List of reverse primers containing Ion Torren adaptors and primer site
Version: v2
Author: Amalie Kai Bentzen
Last edit: June 2022 by Nipagh
Name	IonTorren adaptor	Primer site	Compatibility
R-3	CCTCTCTATGGGCAGTCGGTGAT	CAATCTTGAGCGTGACTTAAG	B200-269

### Sheet: A oligos
Sequence info 3: A oligos
List of A oligos. Order the content of "Full oligo seq:"
Version: v2
Author: Amalie Kai Bentzen
Last edit: June 2022 by Nipagh
Oligo name	5' modification	Forward primer region	UMI	Coding region	Annealing region	Full oligo seq:
2OS-1-Oligo-A1	Biotin-C6-	GAAGTTCCAGCCAGCGTCACAGTTT	NNNNNN	CGAGGGCAATGGTTAACTGACACGT	GGTCAGCATCATTTCC	Biotin-C6-GAAGTTCCAGCCAGCGTCACAGTTTNNNNNNCGAGGGCAATGGTTAACTGACACGTGGTCAGCATCATTTCC
2OS-1-Oligo-A2	Biotin-C6-	GAAGTTCCAGCCAGCGTCACAGTTT	NNNNNN	CAGAAAGCAGTCTCGTCGGTTCGAA	GGTCAGCATCATTTCC	Biotin-C6-GAAGTTCCAGCCAGCGTCACAGTTTNNNNNNCAGAAAGCAGTCTCGTCGGTTCGAAGGTCAGCATCATTTCC
2OS-1-Oligo-A3	Biotin-C6-	GAAGTTCCAGCCAGCGTCACAGTTT	NNNNNN	TAAGTAGCGGGCATAATGTACGCTC	GGTCAGCATCATTTCC	Biotin-C6-GAAGTTCCAGCCAGCGTCACAGTTTNNNNNNTAAGTAGCGGGCATAATGTACGCTCGGTCAGCATCATTTCC
2OS-1-Oligo-A4	Biotin-C6-	GAAGTTCCAGCCAGCGTCACAGTTT	NNNNNN	GGATCCAGTAAGCTACTGCGTTTAT	GGTCAGCATCATTTCC	Biotin-C6-GAAGTTCCAGCCAGCGTCACAGTTTNNNNNNGGATCCAGTAAGCTACTGCGTTTATGGTCAGCATCATTTCC
2OS-1-Oligo-A5	Biotin-C6-	GAAGTTCCAGCCAGCGTCACAGTTT	NNNNNN	GGGCTGCGGAGCGTTTACTCTGTAT	GGTCAGCATCATTTCC	Biotin-C6-GAAGTTCCAGCCAGCGTCACAGTTTNNNNNNGGGCTGCGGAGCGTTTACTCTGTATGGTCAGCATCATTTCC
2OS-1-Oligo-A6	Biotin-C6-	GAAGTTCCAGCCAGCGTCACAGTTT	NNNNNN	AAACGTATGTGCTTTGTCGGATGCC	GGTCAGCATCATTTCC	Biotin-C6-GAAGTTCCAGCCAGCGTCACAGTTTNNNNNNAAACGTATGTGCTTTGTCGGATGCCGGTCAGCATCATTTCC
2OS-1-Oligo-A7	Biotin-C6-	GAAGTTCCAGCCAGCGTCACAGTTT	NNNNNN	ATATCATCATAGGCTTAGCGACGTA	GGTCAGCATCATTTCC	Biotin-C6-GAAGTTCCAGCCAGCGTCACAGTTTNNNNNNATATCATCATAGGCTTAGCGACGTAGGTCAGCATCATTTCC
2OS-1-Oligo-A8	Biotin-C6-	GAAGTTCCAGCCAGCGTCACAGTTT	NNNNNN	AGGAAAATCTGCTACCGCCAATGAT	GGTCAGCATCATTTCC	Biotin-C6-GAAGTTCCAGCCAGCGTCACAGTTTNNNNNNAGGAAAATCTGCTACCGCCAATGATGGTCAGCATCATTTCC
2OS-1-Oligo-A9	Biotin-C6-	GAAGTTCCAGCCAGCGTCACAGTTT	NNNNNN	CTGATTGACTGCATGGAGGCTATAC	GGTCAGCATCATTTCC	Biotin-C6-GAAGTTCCAGCCAGCGTCACAGTTTNNNNNNCTGATTGACTGCATGGAGGCTATACGGTCAGCATCATTTCC
2OS-1-Oligo-A10	Biotin-C6-	GAAGTTCCAGCCAGCGTCACAGTTT	NNNNNN	GTGGCGACTTCACGATTATCTGAAC	GGTCAGCATCATTTCC	Biotin-C6-GAAGTTCCAGCCAGCGTCACAGTTTNNNNNNGTGGCGACTTCACGATTATCTGAACGGTCAGCATCATTTCC
2OS-1-Oligo-A11	Biotin-C6-	GAAGTTCCAGCCAGCGTCACAGTTT	NNNNNN	CCTGTATTGAAGGTTCAGTCCTGTT	GGTCAGCATCATTTCC	Biotin-C6-GAAGTTCCAGCCAGCGTCACAGTTTNNNNNNCCTGTATTGAAGGTTCAGTCCTGTTGGTCAGCATCATTTCC
2OS-1-Oligo-A12	Biotin-C6-	GAAGTTCCAGCCAGCGTCACAGTTT	NNNNNN	GGCTCTATAAGGTTTCCTCAAAGGT	GGTCAGCATCATTTCC	Biotin-C6-GAAGTTCCAGCCAGCGTCACAGTTTNNNNNNGGCTCTATAAGGTTTCCTCAAAGGTGGTCAGCATCATTTCC
2OS-1-Oligo-A13	Biotin-C6-	GAAGTTCCAGCCAGCGTCACAGTTT	NNNNNN	TTGGGAGCTTTCCTATGTACAGTCC	GGTCAGCATCATTTCC	Biotin-C6-GAAGTTCCAGCCAGCGTCACAGTTTNNNNNNTTGGGAGCTTTCCTATGTACAGTCCGGTCAGCATCATTTCC
2OS-1-Oligo-A14	Biotin-C6-	GAAGTTCCAGCCAGCGTCACAGTTT	NNNNNN	AGAGAATATGTCGCTCCCGTTATGT	GGTCAGCATCATTTCC	Biotin-C6-GAAGTTCCAGCCAGCGTCACAGTTTNNNNNNAGAGAATATGTCGCTCCCGTTATGTGGTCAGCATCATTTCC
2OS-1-Oligo-A15	Biotin-C6-	GAAGTTCCAGCCAGCGTCACAGTTT	NNNNNN	GCAGTTAGATATGCAGTTACCTGAC	GGTCAGCATCATTTCC	Biotin-C6-GAAGTTCCAGCCAGCGTCACAGTTTNNNNNNGCAGTTAGATATGCAGTTACCTGACGGTCAGCATCATTTCC
2OS-1-Oligo-A16	Biotin-C6-	GAAGTTCCAGCCAGCGTCACAGTTT	NNNNNN	CTTCACCCGAACATGCAGTGTTATT	GGTCAGCATCATTTCC	Biotin-C6-GAAGTTCCAGCCAGCGTCACAGTTTNNNNNNCTTCACCCGAACATGCAGTGTTATTGGTCAGCATCATTTCC
2OS-1-Oligo-A17	Biotin-C6-	GAAGTTCCAGCCAGCGTCACAGTTT	NNNNNN	AAAGCCGTTGCAGTATCGTCTGAGC	GGTCAGCATCATTTCC	Biotin-C6-GAAGTTCCAGCCAGCGTCACAGTTTNNNNNNAAAGCCGTTGCAGTATCGTCTGAGCGGTCAGCATCATTTCC
2OS-1-Oligo-A18	Biotin-C6-	GAAGTTCCAGCCAGCGTCACAGTTT	NNNNNN	GCTGGATGTTAATAACTGCGGTCCG	GGTCAGCATCATTTCC	Biotin-C6-GAAGTTCCAGCCAGCGTCACAGTTTNNNNNNGCTGGATGTTAATAACTGCGGTCCGGGTCAGCATCATTTCC
2OS-1-Oligo-A19	Biotin-C6-	GAAGTTCCAGCCAGCGTCACAGTTT	NNNNNN	ACGAGTTGACATGGACGGATCCCTC	GGTCAGCATCATTTCC	Biotin-C6-GAAGTTCCAGCCAGCGTCACAGTTTNNNNNNACGAGTTGACATGGACGGATCCCTCGGTCAGCATCATTTCC
2OS-1-Oligo-A20	Biotin-C6-	GAAGTTCCAGCCAGCGTCACAGTTT	NNNNNN	TTCATCACTCATTGTTCTGAGTAGG	GGTCAGCATCATTTCC	Biotin-C6-GAAGTTCCAGCCAGCGTCACAGTTTNNNNNNTTCATCACTCATTGTTCTGAGTAGGGGTCAGCATCATTTCC
2OS-1-Oligo-A21	Biotin-C6-	GAAGTTCCAGCCAGCGTCACAGTTT	NNNNNN	ATGTTTAATCTAACTTGATGCCTCC	GGTCAGCATCATTTCC	Biotin-C6-GAAGTTCCAGCCAGCGTCACAGTTTNNNNNNATGTTTAATCTAACTTGATGCCTCCGGTCAGCATCATTTCC
2OS-1-Oligo-A22	Biotin-C6-	GAAGTTCCAGCCAGCGTCACAGTTT	NNNNNN	TAATACGCCTGAGGTGTTGGGTTGC	GGTCAGCATCATTTCC	Biotin-C6-GAAGTTCCAGCCAGCGTCACAGTTTNNNNNNTAATACGCCTGAGGTGTTGGGTTGCGGTCAGCATCATTTCC
2OS-1-Oligo-A23	Biotin-C6-	GAAGTTCCAGCCAGCGTCACAGTTT	NNNNNN	AGTCGGCATTGCTACCATAACTGTT	GGTCAGCATCATTTCC	Biotin-C6-GAAGTTCCAGCCAGCGTCACAGTTTNNNNNNAGTCGGCATTGCTACCATAACTGTTGGTCAGCATCATTTCC
2OS-1-Oligo-A24	Biotin-C6-	GAAGTTCCAGCCAGCGTCACAGTTT	NNNNNN	CCGGACCGCTATTAACCTTGTACTG	GGTCAGCATCATTTCC	Biotin-C6-GAAGTTCCAGCCAGCGTCACAGTTTNNNNNNCCGGACCGCTATTAACCTTGTACTGGGTCAGCATCATTTCC
2OS-1-Oligo-A25	Biotin-C6-	GAAGTTCCAGCCAGCGTCACAGTTT	NNNNNN	CTAGATGCTGCGAACGGAAGCTGTC	GGTCAGCATCATTTCC	Biotin-C6-GAAGTTCCAGCCAGCGTCACAGTTTNNNNNNCTAGATGCTGCGAACGGAAGCTGTCGGTCAGCATCATTTCC
2OS-1-Oligo-A26	Biotin-C6-	GAAGTTCCAGCCAGCGTCACAGTTT	NNNNNN	TGTTCCAAGCGGTTGAACGATTAGC	GGTCAGCATCATTTCC	Biotin-C6-GAAGTTCCAGCCAGCGTCACAGTTTNNNNNNTGTTCCAAGCGGTTGAACGATTAGCGGTCAGCATCATTTCC
2OS-1-Oligo-A27	Biotin-C6-	GAAGTTCCAGCCAGCGTCACAGTTT	NNNNNN	GGCTTACTTAATCCATGTGCTAGAC	GGTCAGCATCATTTCC	Biotin-C6-GAAGTTCCAGCCAGCGTCACAGTTTNNNNNNGGCTTACTTAATCCATGTGCTAGACGGTCAGCATCATTTCC
2OS-1-Oligo-A28	Biotin-C6-	GAAGTTCCAGCCAGCGTCACAGTTT	NNNNNN	ATCCTCTAGTGCGATGTCGCCTGAT	GGTCAGCATCATTTCC	Biotin-C6-GAAGTTCCAGCCAGCGTCACAGTTTNNNNNNATCCTCTAGTGCGATGTCGCCTGATGGTCAGCATCATTTCC
2OS-1-Oligo-A29	Biotin-C6-	GAAGTTCCAGCCAGCGTCACAGTTT	NNNNNN	TACGTAAGTCGGGATATCGCCATTA	GGTCAGCATCATTTCC	Biotin-C6-GAAGTTCCAGCCAGCGTCACAGTTTNNNNNNTACGTAAGTCGGGATATCGCCATTAGGTCAGCATCATTTCC
2OS-1-Oligo-A30	Biotin-C6-	GAAGTTCCAGCCAGCGTCACAGTTT	NNNNNN	GAGGGGTCGCTTGAGACTCTAATAC	GGTCAGCATCATTTCC	Biotin-C6-GAAGTTCCAGCCAGCGTCACAGTTTNNNNNNGAGGGGTCGCTTGAGACTCTAATACGGTCAGCATCATTTCC

### Sheet: B oligos
Sequence info 4: B oligos
List of B oligos compatible with P1-R3 reverse primer
Version: v2
Author: Amalie Kai Bentzen
Last edit: June 2022 by Nipagh
Oligo name	Reverse (2OS-R) primer region	UMI	Coding region	Annealing region	Full oligo seq:
2OS-3-Oligo-B200	CAATCTTGAGCGTGACTTAAG	NNNNNN	GCTGAGGCGTTCCACTTGGATCGTT	GGAAATGATGCTGACC	CAATCTTGAGCGTGACTTAAGNNNNNNGCTGAGGCGTTCCACTTGGATCGTTGGAAATGATGCTGACC
2OS-3-Oligo-B201	CAATCTTGAGCGTGACTTAAG	NNNNNN	ATTGGGGACTTCCCTTTGCATTCTT	GGAAATGATGCTGACC	CAATCTTGAGCGTGACTTAAGNNNNNNATTGGGGACTTCCCTTTGCATTCTTGGAAATGATGCTGACC
2OS-3-Oligo-B202	CAATCTTGAGCGTGACTTAAG	NNNNNN	AAATGGGACCGACACACTCTTAGCA	GGAAATGATGCTGACC	CAATCTTGAGCGTGACTTAAGNNNNNNAAATGGGACCGACACACTCTTAGCAGGAAATGATGCTGACC
2OS-3-Oligo-B203	CAATCTTGAGCGTGACTTAAG	NNNNNN	GGCTTTACGGAACCCCGTGACTAGA	GGAAATGATGCTGACC	CAATCTTGAGCGTGACTTAAGNNNNNNGGCTTTACGGAACCCCGTGACTAGAGGAAATGATGCTGACC
2OS-3-Oligo-B204	CAATCTTGAGCGTGACTTAAG	NNNNNN	AAGGTACTGGGCCGGTCCAATACAG	GGAAATGATGCTGACC	CAATCTTGAGCGTGACTTAAGNNNNNNAAGGTACTGGGCCGGTCCAATACAGGGAAATGATGCTGACC
2OS-3-Oligo-B205	CAATCTTGAGCGTGACTTAAG	NNNNNN	TAGTAATACATACGCCCAGGCGGTA	GGAAATGATGCTGACC	CAATCTTGAGCGTGACTTAAGNNNNNNTAGTAATACATACGCCCAGGCGGTAGGAAATGATGCTGACC
2OS-3-Oligo-B206	CAATCTTGAGCGTGACTTAAG	NNNNNN	TACATGTTCGTTCTGCGTTACTCAC	GGAAATGATGCTGACC	CAATCTTGAGCGTGACTTAAGNNNNNNTACATGTTCGTTCTGCGTTACTCACGGAAATGATGCTGACC
2OS-3-Oligo-B207	CAATCTTGAGCGTGACTTAAG	NNNNNN	CTAATCAATGGTCCACGTTCTAGGG	GGAAATGATGCTGACC	CAATCTTGAGCGTGACTTAAGNNNNNNCTAATCAATGGTCCACGTTCTAGGGGGAAATGATGCTGACC
2OS-3-Oligo-B208	CAATCTTGAGCGTGACTTAAG	NNNNNN	GCTACTACACCCGAGGTCGAGAGGA	GGAAATGATGCTGACC	CAATCTTGAGCGTGACTTAAGNNNNNNGCTACTACACCCGAGGTCGAGAGGAGGAAATGATGCTGACC
2OS-3-Oligo-B209	CAATCTTGAGCGTGACTTAAG	NNNNNN	GTTCTGCAATTTCAATTCCCGGTCC	GGAAATGATGCTGACC	CAATCTTGAGCGTGACTTAAGNNNNNNGTTCTGCAATTTCAATTCCCGGTCCGGAAATGATGCTGACC
2OS-3-Oligo-B210	CAATCTTGAGCGTGACTTAAG	NNNNNN	AAGGCTTTCTAGCCACGTATGCGAA	GGAAATGATGCTGACC	CAATCTTGAGCGTGACTTAAGNNNNNNAAGGCTTTCTAGCCACGTATGCGAAGGAAATGATGCTGACC
2OS-3-Oligo-B211	CAATCTTGAGCGTGACTTAAG	NNNNNN	TGTACTGAGGGAGTAACTGCCCGTT	GGAAATGATGCTGACC	CAATCTTGAGCGTGACTTAAGNNNNNNTGTACTGAGGGAGTAACTGCCCGTTGGAAATGATGCTGACC
2OS-3-Oligo-B212	CAATCTTGAGCGTGACTTAAG	NNNNNN	ATTGTCAGATGTCGTAGGTCGCCGC	GGAAATGATGCTGACC	CAATCTTGAGCGTGACTTAAGNNNNNNATTGTCAGATGTCGTAGGTCGCCGCGGAAATGATGCTGACC
2OS-3-Oligo-B213	CAATCTTGAGCGTGACTTAAG	NNNNNN	AAATCCATTTATCGGTCTGTCGTGA	GGAAATGATGCTGACC	CAATCTTGAGCGTGACTTAAGNNNNNNAAATCCATTTATCGGTCTGTCGTGAGGAAATGATGCTGACC
2OS-3-Oligo-B214	CAATCTTGAGCGTGACTTAAG	NNNNNN	AGTCATATAGTTGTATTCTCCCTGC	GGAAATGATGCTGACC	CAATCTTGAGCGTGACTTAAGNNNNNNAGTCATATAGTTGTATTCTCCCTGCGGAAATGATGCTGACC
2OS-3-Oligo-B215	CAATCTTGAGCGTGACTTAAG	NNNNNN	ATTTGGACAGCATATTGACGTCGGA	GGAAATGATGCTGACC	CAATCTTGAGCGTGACTTAAGNNNNNNATTTGGACAGCATATTGACGTCGGAGGAAATGATGCTGACC
2OS-3-Oligo-B216	CAATCTTGAGCGTGACTTAAG	NNNNNN	CGCATTCCGACAATATCGTGTTGTA	GGAAATGATGCTGACC	CAATCTTGAGCGTGACTTAAGNNNNNNCGCATTCCGACAATATCGTGTTGTAGGAAATGATGCTGACC
2OS-3-Oligo-B217	CAATCTTGAGCGTGACTTAAG	NNNNNN	CCCAGAACGTGAGTCAGTGTTCGCA	GGAAATGATGCTGACC	CAATCTTGAGCGTGACTTAAGNNNNNNCCCAGAACGTGAGTCAGTGTTCGCAGGAAATGATGCTGACC
2OS-3-Oligo-B218	CAATCTTGAGCGTGACTTAAG	NNNNNN	TCCTTAGTTTTCCGGCTAAATGAGA	GGAAATGATGCTGACC	CAATCTTGAGCGTGACTTAAGNNNNNNTCCTTAGTTTTCCGGCTAAATGAGAGGAAATGATGCTGACC
2OS-3-Oligo-B219	CAATCTTGAGCGTGACTTAAG	NNNNNN	GATGTTATTGCTTGCACAACGGCTG	GGAAATGATGCTGACC	CAATCTTGAGCGTGACTTAAGNNNNNNGATGTTATTGCTTGCACAACGGCTGGGAAATGATGCTGACC
2OS-3-Oligo-B220	CAATCTTGAGCGTGACTTAAG	NNNNNN	TGATACAGCTGCACCGCACCAGTAG	GGAAATGATGCTGACC	CAATCTTGAGCGTGACTTAAGNNNNNNTGATACAGCTGCACCGCACCAGTAGGGAAATGATGCTGACC
2OS-3-Oligo-B221	CAATCTTGAGCGTGACTTAAG	NNNNNN	GCTCGGAGTGACCTAAGTATTCATA	GGAAATGATGCTGACC	CAATCTTGAGCGTGACTTAAGNNNNNNGCTCGGAGTGACCTAAGTATTCATAGGAAATGATGCTGACC
2OS-3-Oligo-B222	CAATCTTGAGCGTGACTTAAG	NNNNNN	TTGCATCATATCTACCGTCCTTATC	GGAAATGATGCTGACC	CAATCTTGAGCGTGACTTAAGNNNNNNTTGCATCATATCTACCGTCCTTATCGGAAATGATGCTGACC
2OS-3-Oligo-B223	CAATCTTGAGCGTGACTTAAG	NNNNNN	ATGTTGGGGCCGCATACCACAGTAT	GGAAATGATGCTGACC	CAATCTTGAGCGTGACTTAAGNNNNNNATGTTGGGGCCGCATACCACAGTATGGAAATGATGCTGACC
2OS-3-Oligo-B224	CAATCTTGAGCGTGACTTAAG	NNNNNN	TAAGGGCCGTCCATCGATATAGGAT	GGAAATGATGCTGACC	CAATCTTGAGCGTGACTTAAGNNNNNNTAAGGGCCGTCCATCGATATAGGATGGAAATGATGCTGACC
2OS-3-Oligo-B225	CAATCTTGAGCGTGACTTAAG	NNNNNN	TGTCAATCTATCAGTCATCCTCGAA	GGAAATGATGCTGACC	CAATCTTGAGCGTGACTTAAGNNNNNNTGTCAATCTATCAGTCATCCTCGAAGGAAATGATGCTGACC
2OS-3-Oligo-B226	CAATCTTGAGCGTGACTTAAG	NNNNNN	GCATGGCCGTCTTGTGAACGTCATC	GGAAATGATGCTGACC	CAATCTTGAGCGTGACTTAAGNNNNNNGCATGGCCGTCTTGTGAACGTCATCGGAAATGATGCTGACC
2OS-3-Oligo-B227	CAATCTTGAGCGTGACTTAAG	NNNNNN	ACTGCATTTGGCGCGAAATCTGGAG	GGAAATGATGCTGACC	CAATCTTGAGCGTGACTTAAGNNNNNNACTGCATTTGGCGCGAAATCTGGAGGGAAATGATGCTGACC
2OS-3-Oligo-B228	CAATCTTGAGCGTGACTTAAG	NNNNNN	ATAGTTCAGCTCGCGCCTTCGAGAG	GGAAATGATGCTGACC	CAATCTTGAGCGTGACTTAAGNNNNNNATAGTTCAGCTCGCGCCTTCGAGAGGGAAATGATGCTGACC
2OS-3-Oligo-B229	CAATCTTGAGCGTGACTTAAG	NNNNNN	GATGTGGCTCAAGCCCCTTAGGTGA	GGAAATGATGCTGACC	CAATCTTGAGCGTGACTTAAGNNNNNNGATGTGGCTCAAGCCCCTTAGGTGAGGAAATGATGCTGACC
2OS-3-Oligo-B230	CAATCTTGAGCGTGACTTAAG	NNNNNN	ATATTGGTCTCAGCGTTGTGACTGC	GGAAATGATGCTGACC	CAATCTTGAGCGTGACTTAAGNNNNNNATATTGGTCTCAGCGTTGTGACTGCGGAAATGATGCTGACC
2OS-3-Oligo-B231	CAATCTTGAGCGTGACTTAAG	NNNNNN	GATACTGTGCGGTTACTAGTCGACA	GGAAATGATGCTGACC	CAATCTTGAGCGTGACTTAAGNNNNNNGATACTGTGCGGTTACTAGTCGACAGGAAATGATGCTGACC
2OS-3-Oligo-B232	CAATCTTGAGCGTGACTTAAG	NNNNNN	GGCTATTTCTCCAGGGCCTCACATA	GGAAATGATGCTGACC	CAATCTTGAGCGTGACTTAAGNNNNNNGGCTATTTCTCCAGGGCCTCACATAGGAAATGATGCTGACC
2OS-3-Oligo-B233	CAATCTTGAGCGTGACTTAAG	NNNNNN	CACGACAGACGTTGCTAATCTGCCC	GGAAATGATGCTGACC	CAATCTTGAGCGTGACTTAAGNNNNNNCACGACAGACGTTGCTAATCTGCCCGGAAATGATGCTGACC
2OS-3-Oligo-B234	CAATCTTGAGCGTGACTTAAG	NNNNNN	CTCCCATGTAATAATAGCACTCTTC	GGAAATGATGCTGACC	CAATCTTGAGCGTGACTTAAGNNNNNNCTCCCATGTAATAATAGCACTCTTCGGAAATGATGCTGACC
2OS-3-Oligo-B235	CAATCTTGAGCGTGACTTAAG	NNNNNN	GGTGTTGAAGTCTCAAGTAACCCTG	GGAAATGATGCTGACC	CAATCTTGAGCGTGACTTAAGNNNNNNGGTGTTGAAGTCTCAAGTAACCCTGGGAAATGATGCTGACC
2OS-3-Oligo-B236	CAATCTTGAGCGTGACTTAAG	NNNNNN	GGATCCAATGGCTAATCGTGTGATC	GGAAATGATGCTGACC	CAATCTTGAGCGTGACTTAAGNNNNNNGGATCCAATGGCTAATCGTGTGATCGGAAATGATGCTGACC
2OS-3-Oligo-B237	CAATCTTGAGCGTGACTTAAG	NNNNNN	ACCTCTCCATGGTTGTAACTGCGAA	GGAAATGATGCTGACC	CAATCTTGAGCGTGACTTAAGNNNNNNACCTCTCCATGGTTGTAACTGCGAAGGAAATGATGCTGACC
2OS-3-Oligo-B238	CAATCTTGAGCGTGACTTAAG	NNNNNN	ATGAAGTTCGACGGGTCTATCGGAC	GGAAATGATGCTGACC	CAATCTTGAGCGTGACTTAAGNNNNNNATGAAGTTCGACGGGTCTATCGGACGGAAATGATGCTGACC
2OS-3-Oligo-B239	CAATCTTGAGCGTGACTTAAG	NNNNNN	GAATGCTCGCAGCAAGGTGCAACTA	GGAAATGATGCTGACC	CAATCTTGAGCGTGACTTAAGNNNNNNGAATGCTCGCAGCAAGGTGCAACTAGGAAATGATGCTGACC
2OS-3-Oligo-B240	CAATCTTGAGCGTGACTTAAG	NNNNNN	AGGTCGGCCAGTGTTATTTGACGGT	GGAAATGATGCTGACC	CAATCTTGAGCGTGACTTAAGNNNNNNAGGTCGGCCAGTGTTATTTGACGGTGGAAATGATGCTGACC
2OS-3-Oligo-B241	CAATCTTGAGCGTGACTTAAG	NNNNNN	GGTGTAACATCGTTTCAGCCTTTGC	GGAAATGATGCTGACC	CAATCTTGAGCGTGACTTAAGNNNNNNGGTGTAACATCGTTTCAGCCTTTGCGGAAATGATGCTGACC
2OS-3-Oligo-B242	CAATCTTGAGCGTGACTTAAG	NNNNNN	GAGTAGTGAACTGACCGAATCCTCC	GGAAATGATGCTGACC	CAATCTTGAGCGTGACTTAAGNNNNNNGAGTAGTGAACTGACCGAATCCTCCGGAAATGATGCTGACC
2OS-3-Oligo-B243	CAATCTTGAGCGTGACTTAAG	NNNNNN	CTTAAGGCGTGCGCATTTGTACCGT	GGAAATGATGCTGACC	CAATCTTGAGCGTGACTTAAGNNNNNNCTTAAGGCGTGCGCATTTGTACCGTGGAAATGATGCTGACC
2OS-3-Oligo-B244	CAATCTTGAGCGTGACTTAAG	NNNNNN	GAAGGTAGACTCGTACTCTCCGCTG	GGAAATGATGCTGACC	CAATCTTGAGCGTGACTTAAGNNNNNNGAAGGTAGACTCGTACTCTCCGCTGGGAAATGATGCTGACC
2OS-3-Oligo-B245	CAATCTTGAGCGTGACTTAAG	NNNNNN	GGTGCGCAATGCTACAACTGGTGAG	GGAAATGATGCTGACC	CAATCTTGAGCGTGACTTAAGNNNNNNGGTGCGCAATGCTACAACTGGTGAGGGAAATGATGCTGACC
2OS-3-Oligo-B246	CAATCTTGAGCGTGACTTAAG	NNNNNN	CTAATGTTTTATCCGTACGTCGCTG	GGAAATGATGCTGACC	CAATCTTGAGCGTGACTTAAGNNNNNNCTAATGTTTTATCCGTACGTCGCTGGGAAATGATGCTGACC
2OS-3-Oligo-B247	CAATCTTGAGCGTGACTTAAG	NNNNNN	ATAGGACCGCTAACACCGCAAATGC	GGAAATGATGCTGACC	CAATCTTGAGCGTGACTTAAGNNNNNNATAGGACCGCTAACACCGCAAATGCGGAAATGATGCTGACC
2OS-3-Oligo-B248	CAATCTTGAGCGTGACTTAAG	NNNNNN	GACGGTACGTGCCAGCTTTATACCG	GGAAATGATGCTGACC	CAATCTTGAGCGTGACTTAAGNNNNNNGACGGTACGTGCCAGCTTTATACCGGGAAATGATGCTGACC
2OS-3-Oligo-B249	CAATCTTGAGCGTGACTTAAG	NNNNNN	TCAACTGCACGGTAGTCAATAGCCT	GGAAATGATGCTGACC	CAATCTTGAGCGTGACTTAAGNNNNNNTCAACTGCACGGTAGTCAATAGCCTGGAAATGATGCTGACC
2OS-3-Oligo-B250	CAATCTTGAGCGTGACTTAAG	NNNNNN	TATAATTGGCACTCCCCGATAGTTC	GGAAATGATGCTGACC	CAATCTTGAGCGTGACTTAAGNNNNNNTATAATTGGCACTCCCCGATAGTTCGGAAATGATGCTGACC
2OS-3-Oligo-B251	CAATCTTGAGCGTGACTTAAG	NNNNNN	TATGTCTTCGTACAGGTACGCTCAC	GGAAATGATGCTGACC	CAATCTTGAGCGTGACTTAAGNNNNNNTATGTCTTCGTACAGGTACGCTCACGGAAATGATGCTGACC
2OS-3-Oligo-B252	CAATCTTGAGCGTGACTTAAG	NNNNNN	ATGGGTTTGCGCACTATAGCACTTA	GGAAATGATGCTGACC	CAATCTTGAGCGTGACTTAAGNNNNNNATGGGTTTGCGCACTATAGCACTTAGGAAATGATGCTGACC
2OS-3-Oligo-B253	CAATCTTGAGCGTGACTTAAG	NNNNNN	ATTGGGTCATTTTCGGCTATAAAGG	GGAAATGATGCTGACC	CAATCTTGAGCGTGACTTAAGNNNNNNATTGGGTCATTTTCGGCTATAAAGGGGAAATGATGCTGACC
2OS-3-Oligo-B254	CAATCTTGAGCGTGACTTAAG	NNNNNN	TTGACCATTATTTTAGCGCGACGGA	GGAAATGATGCTGACC	CAATCTTGAGCGTGACTTAAGNNNNNNTTGACCATTATTTTAGCGCGACGGAGGAAATGATGCTGACC
2OS-3-Oligo-B255	CAATCTTGAGCGTGACTTAAG	NNNNNN	AATCATCTGGGAGAGAACGCCGTTC	GGAAATGATGCTGACC	CAATCTTGAGCGTGACTTAAGNNNNNNAATCATCTGGGAGAGAACGCCGTTCGGAAATGATGCTGACC
2OS-3-Oligo-B256	CAATCTTGAGCGTGACTTAAG	NNNNNN	GGTCTGTCAGTAGCTTACTCGATAA	GGAAATGATGCTGACC	CAATCTTGAGCGTGACTTAAGNNNNNNGGTCTGTCAGTAGCTTACTCGATAAGGAAATGATGCTGACC
2OS-3-Oligo-B257	CAATCTTGAGCGTGACTTAAG	NNNNNN	GTCATGCAGCGGTGGAACATTTGTA	GGAAATGATGCTGACC	CAATCTTGAGCGTGACTTAAGNNNNNNGTCATGCAGCGGTGGAACATTTGTAGGAAATGATGCTGACC
2OS-3-Oligo-B258	CAATCTTGAGCGTGACTTAAG	NNNNNN	GAAACCATGTCAGAACCCTTGGCTG	GGAAATGATGCTGACC	CAATCTTGAGCGTGACTTAAGNNNNNNGAAACCATGTCAGAACCCTTGGCTGGGAAATGATGCTGACC
2OS-3-Oligo-B259	CAATCTTGAGCGTGACTTAAG	NNNNNN	GTTCAGGTGCCGTCGGTAGCTTACC	GGAAATGATGCTGACC	CAATCTTGAGCGTGACTTAAGNNNNNNGTTCAGGTGCCGTCGGTAGCTTACCGGAAATGATGCTGACC
2OS-3-Oligo-B260	CAATCTTGAGCGTGACTTAAG	NNNNNN	GATGACGGACAGACCTCTCTGTTAA	GGAAATGATGCTGACC	CAATCTTGAGCGTGACTTAAGNNNNNNGATGACGGACAGACCTCTCTGTTAAGGAAATGATGCTGACC
2OS-3-Oligo-B261	CAATCTTGAGCGTGACTTAAG	NNNNNN	GCAGTAGTCTAACTGCGCGCAGTAC	GGAAATGATGCTGACC	CAATCTTGAGCGTGACTTAAGNNNNNNGCAGTAGTCTAACTGCGCGCAGTACGGAAATGATGCTGACC
2OS-3-Oligo-B262	CAATCTTGAGCGTGACTTAAG	NNNNNN	ATTCGTTGGTCGTCATGAGTCAGGG	GGAAATGATGCTGACC	CAATCTTGAGCGTGACTTAAGNNNNNNATTCGTTGGTCGTCATGAGTCAGGGGGAAATGATGCTGACC
2OS-3-Oligo-B263	CAATCTTGAGCGTGACTTAAG	NNNNNN	TCGCAGATATCCACAGACGTTTCAG	GGAAATGATGCTGACC	CAATCTTGAGCGTGACTTAAGNNNNNNTCGCAGATATCCACAGACGTTTCAGGGAAATGATGCTGACC
2OS-3-Oligo-B264	CAATCTTGAGCGTGACTTAAG	NNNNNN	TGTGATTGCTACCCTATGTCTAATG	GGAAATGATGCTGACC	CAATCTTGAGCGTGACTTAAGNNNNNNTGTGATTGCTACCCTATGTCTAATGGGAAATGATGCTGACC
2OS-3-Oligo-B265	CAATCTTGAGCGTGACTTAAG	NNNNNN	TCGGTCCTGACTATCGATATTGGAT	GGAAATGATGCTGACC	CAATCTTGAGCGTGACTTAAGNNNNNNTCGGTCCTGACTATCGATATTGGATGGAAATGATGCTGACC
2OS-3-Oligo-B266	CAATCTTGAGCGTGACTTAAG	NNNNNN	ACTATGTTAATCTTCGTATCCGCTG	GGAAATGATGCTGACC	CAATCTTGAGCGTGACTTAAGNNNNNNACTATGTTAATCTTCGTATCCGCTGGGAAATGATGCTGACC
2OS-3-Oligo-B267	CAATCTTGAGCGTGACTTAAG	NNNNNN	ATAATTCATTCATCGGATTTTGCCA	GGAAATGATGCTGACC	CAATCTTGAGCGTGACTTAAGNNNNNNATAATTCATTCATCGGATTTTGCCAGGAAATGATGCTGACC
2OS-3-Oligo-B268	CAATCTTGAGCGTGACTTAAG	NNNNNN	GCGTTATGTCCTTATCTAGGCCGTA	GGAAATGATGCTGACC	CAATCTTGAGCGTGACTTAAGNNNNNNGCGTTATGTCCTTATCTAGGCCGTAGGAAATGATGCTGACC
2OS-3-Oligo-B269	CAATCTTGAGCGTGACTTAAG	NNNNNN	AGGTTGCCGTTTCCTAATAATTCGC	GGAAATGATGCTGACC	CAATCTTGAGCGTGACTTAAGNNNNNNAGGTTGCCGTTTCCTAATAATTCGCGGAAATGATGCTGACC
